# Detecting dipicolinic acid production and biosynthesis pathways in Bacilli and Clostridia

**DOI:** 10.1101/803486

**Authors:** Benjamin Gordon, Paul Duellman, Anthony Salvucci, Marthah De Lorme

## Abstract

Bacterial endospores are highly resistant structures and dipicolinic acid is a key component of their resilience and stability. Due to the difficulty in controlling endospore contaminants, they are of interest in clean rooms, food processing, and production industries, while benefical endospore-formers are sought for potential utility. Dipicolinic acid production has traditionally been recognized in Bacilli, Clostridia, and Paenibacilli. Here, sixty-seven strains of aerobic and anaerobic endospore-forming bacteria belonging to the genera *Bacillus, Brevibacillus, Clostridium, Fontibacillus, Lysinibacillus, Paenibacillus, Rummeliibacillus*, and *Terribacillus* were grown axenically and sporulated biomasses were assayed for dipicolinic acid production using fluorimetric detection. Strains testing positive were sequenced and the genomes analyzed to identify dipicolinic acid biosynthesis genes. The well-characterized biosynthesis pathway was conserved in 59 strains of Bacilli and Paenibacilli as well as two strains of Clostridia; six strains of Clostridia lacked homologs to genes recognized as involved in dipicolinic acid biosynthesis. Our results confirm dipicolinic acid production across different classes and families of Firmicutes. We find that members of *Clostridium* (cluster I) lack recognized dipicolinic acid biosynthesis genes and propose an alternate genetic pathway in these strains. Finally, we explore why the extent and mechanism of dipicolinic acid production in endospore-forming bacteria should be fully understood. We believe that understanding the mechanism by which dipicolinic acid is produced can expand the methods to utilize endospore-forming bacteria, such as novel bacterial strains added to products, for genes to create inputs for the polymer industry and to be better equipped to control contaminating spores in industrial processes.
