## Supplemental Table 1 for "Detecting dipicolinic acid production and biosynthesis pathways in Bacilli and Clostridia"

### Sheet: manuscript
Table S1: Strains used in this study, the RFUs measured using the terbium-DPA fluorescence assay, and DPA biosynthesis gene copy-number
Strain	RFUs	dpaA	dpaB	Isf
Bacillus megaterium AS2	176414	1	1	0
Bacillus koreensis AS4	222724	1	1	0
Bacillus clausii AS5	479350	1	1	0
Clostridium beijerinckii AS7	65340	0	0	6
Bacillus subtilis AS10	265401	1	1	0
Clostridium sp. (carboxidivorans) AS11	48558	0	0	1
Paenibacillus cookii AS12	94216	1	1	0
Clostridium sp. (scatologenes) AS13	45462	0	0	1
Bacillus licheniformis AS15	133620	1	1	0
Paenibacillus lautus AS16	11607	1	1	0
Brevibacillus sp. (choshinensis) AS19	490426	1	1	0
Bacillus amyloliquefaciens AS20	98141	1	1	0
Bacillus sp. (pocheonensis) AS21	97629	1	1	0
Lysinibacillus sp. (fusiformis) AS25	33082	1	1	0
Lysinibacillus sp. (chungkukjangi) AS27	92100	1	1	0
Bacillus pumilus AS28	521808	1	1	0
Rummeliibacillus sp. (pycnus) AS29	145862	1	1	0
Bacillus cereus AS32	165304	1	1	1
Paenibacillus chibensis AS33	85086	1	1	0
Bacillus flexus AS36	223921	1	1	0
Brevibacillus parabrevis AS38	172398	1	1	0
Bacillus aryabhattai AS44	143816	1	1	0
Paenibacillus sp. (amylolyticus) AS46	858849	1	1	0
Clostridium beijerinckii AS50	386574	0	0	11
Bacillus subtilis AS55	55183	1	1	0
Paenibacillus sp. (chitinolyticus) AS59	89706	1	1	0
Bacillus sp. (wudalianchiensis) AS61	339186	1	1	0
Paenibacillus larvae AS63	102186	1	1	0
Bacillus licheniformis AS64	40158	3	3	0
Paenibacillus sp. (agaridevorans) AS65	85138	1	1	0
Clostridium sp. (tyrobutyricum) AS66	47567	0	0	1
Paenibacillus sp. (alvei) AS71	140972	1	1	0
Bacillus sp. (selenatarsenatis) AS74	168969	1	1	0
Paenibacillus sp. (P1XP2) AS75	296410	1	1	0
Fontibacillus sp. (panacisegetis) AS77	472096	1	1	0
Bacillus firmus AS79	425177	1	1	0
Bacillus subtilis AS81	261731	1	1	0
Lysinibacillus sp. (chungkukjangi) AS84	38940	1	1	0
Paenibacillus sp. (ehimensis) AS85	67481	1	1	0
Paenibacillus lactis AS86	189538	1	1	0
Bacillus farraginis AS101	152091	1	1	0
Paenibacillus sp. (P1XP2) AS106	472185	1	1	0
Brevibacillus massiliensis AS109	207505	1	1	0
Paenibacillus azoreducens AS116	270677	1	1	0
Bacillus litoralis AS184	681981	1	1	0
Bacillus endophyticus AS260	750541	1	1	0
Paenibacillus xylanexedens AS336	107231	1	1	0
Bacillus frigoritolerans AS361	328498	1	1	0
Bacillus velezensis AS430	23306	1	1	0
Clostridium aerotolerans AS459	267260	1	1	1
Clostridium beijerinckii AS471	103839	0	0	10
Clostridium aerotolerans AS472	62492	1	1	2
Brevibacillus sp. (brevis) AS501	10473	2	2	0
Bacillus sp. (cereus) AS544	442060	1	1	0
Bacillus badius AS738	430755	1	1	0
Bacillus aryabhattai AS740	210736	1	1	0
Bacillus anthracis AS750	219145	1	1	0
Bacillus flexus AS755	561486	1	1	0
Bacillus drentensis AS758	319993	1	1	0
Bacillus sp. (cuccumis) AS763	126495	1	1	0
Paenibacillus peoriae AS764	36032	1	1	0
Bacillus sp. (cereus) AS765	177342	1	1	0
Bacillus aryabhattai AS828	128712	1	1	0
Bacillus sp. (solani) AS860	407843	1	1	0
Terribacillus sp. (aidingensis) AS879	133626	1	1	0
Bacillus sp. (circulans) AS898	10707	1	1	0
Brevibacterium frigoritolerans AS915	629727	1	1	0
